# Multiple T6SSs, mobile auxiliary modules, and effectors revealed in a systematic analysis of the *Vibrio parahaemolyticus* pan-genome

**DOI:** 10.1101/2022.08.02.502582

**Authors:** Biswanath Jana, Kinga Keppel, Chaya Mushka Fridman, Eran Bosis, Dor Salomon

**Affiliations:** Department of Clinical Microbiology and Immunology, Sackler Faculty of Medicine, Tel Aviv University, Tel Aviv, Israel; Department of Biotechnology Engineering, Braude College of Engineering, Karmiel, Israel

**Keywords:** T6SS, antibacterial, competition, secretion, Vibrio

## Abstract

Type VI secretion systems (T6SSs) play a major role in interbacterial competition and in bacterial interactions with eukaryotic cells. The distribution of T6SSs and the effectors they secrete vary between strains of the same bacterial species. Therefore, a pan-genome investigation is required to better understand the T6SS potential of a bacterial species of interest. Here, we performed a comprehensive, systematic analysis of T6SS gene clusters and auxiliary modules found in the pan-genome of *Vibrio parahaemolyticus*, an emerging pathogen widespread in marine environments. We identified four different T6SS gene clusters within genomes of this species; two systems appear to be ancient and widespread, whereas the other two systems are rare and appear to have been more recently acquired via horizontal gene transfer. In addition, we identified diverse T6SS auxiliary modules containing putative effectors with either known or predicted toxin domains. Many auxiliary modules are possibly horizontally shared between *V. parahaemolyticus* genomes, since they are flanked by DNA mobility genes. We further investigated a DUF4225-containing protein encoded on an Hcp auxiliary module, and we showed that it is an antibacterial T6SS effector that exerts its toxicity in the bacterial periplasm, leading to cell lysis. Computational analyses of DUF4225 revealed a widespread toxin domain associated with various toxin delivery systems. Taken together, our findings reveal a diverse repertoire of T6SSs and auxiliary modules in the *V. parahaemolyticus* pan-genome, as well as novel T6SS effectors and toxin domains that can play a major role in the interactions of this species with other cells.

**Importance:** Gram-negative bacteria employ toxin delivery systems to mediate their interactions with neighboring cells. *Vibrio parahaemolyticus*, an emerging pathogen of humans and marine animals, was shown to deploy antibacterial toxins into competing bacteria via the type VI secretion system (T6SS). Here, we analyzed 1,727 *V. parahaemolyticus* genomes and revealed the pan-genome T6SS repertoire of this species, including the T6SS gene clusters, horizontally shared auxiliary modules, and toxins. We also identified a role for a previously uncharacterized domain, DUF4225, as a widespread antibacterial toxin associated with diverse toxin delivery systems.
