## Supplementary Dataset S5 for "Multiple T6SSs, mobile auxiliary modules, and effectors revealed in a systematic analysis of the *Vibrio parahaemolyticus* pan-genome"

### Sheet: Similarity_Matrix
			1	2	3	4	5	6	7	8	9	10	11	12	13	14	15	16	17	18	19	20	21	22	23	24	25	26	27
Order	Protein_Accession	Description	WP_023624872.1	WP_134990533.1	WP_140331584.1	WP_102591093.1	WP_086368926.1	WP_222100615.1	WP_228085945.1	WP_025787042.1	WP_025787052.1	WP_102591329.1	WP_222132803.1	WP_065788327.1	WP_159408217.1	WP_195432496.1	WP_186725165.1	WP_195433157.1	WP_042762259.1	WP_102590879.1	WP_193236897.1	WP_019281889.1	WP_140302809.1	WP_219757568.1	WP_005480650.1	WP_069485807.1	WP_005375967.1	WP_029843972.1	WP_008219014.1
1	WP_023624872.1	Auxiliary module	104.8	104.5	104.5	80.2	73.7	62.6	62.6	62.3	62.3	62	61.7	38.9	36.2	30.8	29.9	29.5	30.8	30.2	29.9	28.6	24.8	24.8	24.7	24.7	6.9	6.7	0			100
2	WP_134990533.1	Auxiliary module	104.5	104.5	104.2	80.5	73.7	62.6	62.6	62	62	62	61.4	38.9	36.2	30.8	29.6	29.3	30.8	29.9	29.8	28.5	24.7	24.7	24.6	24.6	6.9	6.7	0
3	WP_140331584.1	Auxiliary module	104.5	104.2	104.8	80.5	74	62.6	62.6	62.6	62.6	62.3	62	38.9	36.2	30.5	29.8	29.8	31.1	30.2	29.9	28.7	24.7	24.7	24.6	24.6	6.7	6.6	0
4	WP_102591093.1	Auxiliary module	80.2	80.5	80.5	105.7	71.6	62	62	65.3	64.7	65	65.3	41.9	39.8	32.6	29.9	28.8	32.9	32.3	32	31.4	29	29	28.8	28.8	7.7	7.7	5.5
5	WP_086368926.1	Auxiliary module	74.1	74.1	74.4	72	105.4	60.8	60.8	64.2	63.9	64.2	63.6	38.3	38	30.4	35.8	28.5	30.1	28.9	28.4	28.1	26.8	26.8	26.8	26.7	0	0	4.9
6	WP_222100615.1	Auxiliary module	63	63	63	62.3	60.8	105.4	103	72	71.7	71.7	71.1	39.2	35.2	29.7	28	26.3	27	27.5	26.9	26	25.3	25.5	25.3	25.3	8.7	8.2	0
7	WP_228085945.1	Auxiliary module	63	63	63	62.3	60.8	103	105.4	71.1	70.8	71.1	70.5	39.2	35.5	29.9	27.8	26.4	26.7	27	26.4	25.6	25.5	25.8	25.5	25.5	8.7	8.2	0
8	WP_025787042.1	Auxiliary module	60.5	60.2	60.8	63.4	61.9	69.5	68.6	104.9	103.5	104.4	102.3	37.8	34.3	29.7	28.8	27.8	28.2	27.6	27.4	25.5	25.8	25.6	25.5	25.5	0	0	0
9	WP_025787052.1	Auxiliary module	60.5	60.2	60.8	62.8	61.6	69.2	68.3	103.5	105.2	104.4	102.3	37.8	34.3	29.7	28.8	27.8	28	27.4	27.1	25.3	25.5	25.5	25.4	25.3	0	0	0
10	WP_102591329.1	Auxiliary module	60.2	60.2	60.5	63.1	61.9	69.2	68.6	104.4	104.4	105.2	102.3	37.8	34.3	29.7	28.9	27.8	28	27.4	27.1	25.3	25.5	25.5	25.4	25.3	0	0	0
11	WP_222132803.1	Auxiliary module	59.9	59.6	60.2	63.4	61.3	68.6	68	102.3	102.3	102.3	104.9	38.4	33.4	29.1	29.1	28.1	28	27.3	27	25.2	25.3	25.3	25.2	25.1	0	0	0
12	WP_065788327.1	Auxiliary module (Hcp1b)	39.2	39.2	39.2	42.2	38.3	39.2	39.2	39.2	39.2	39.2	39.8	104.5	57.5	35.2	37.3	34.3	30.1	30.7	31	28.2	29.5	29.5	29.2	29.2	7.4	7.4	8.1
13	WP_159408217.1	Auxiliary module	38.5	38.5	38.5	42.4	40.1	37.3	37.6	37.6	37.6	37.6	36.6	60.8	105.1	32.2	34.7	30.1	30.5	29.9	30.7	28.7	30.7	30.7	30.5	30.5	7.2	7.2	6.2
14	WP_195432496.1	Auxiliary module	32.4	32.4	32.1	34.3	31.8	31	31.3	32.1	32.1	32.1	31.4	36.8	31.8	103.8	47.2	48.7	31.8	30.9	31.4	28.3	25.8	25.9	25.7	25.7	0	0	0
15	WP_186725165.1	Auxiliary module	31.8	31.5	31.7	31.8	37.9	29.6	29.4	31.5	31.5	31.7	31.8	39.5	34.7	47.8	102.9	54.5	26.1	26.8	27.5	25.5	27	26.4	27	27	0	0	0
16	WP_195433157.1	Auxiliary module	31	30.8	31.3	30.3	29.8	27.5	27.6	30	30	30	30.4	35.8	29.7	48.7	53.8	103.1	28.5	26.9	27	26.2	24.1	24	24	24	5.3	5.3	0
17	WP_042762259.1	Hcp4	29.9	29.9	30.2	32	29.1	26.1	25.8	28.2	28	28	28	29.1	27.9	29.4	23.8	26.3	105.8	101.7	101.2	94.5	55.5	55.5	55.5	55.5	0	0	4.8
18	WP_102590879.1	Hcp4	29.4	29.1	29.4	31.4	27.9	26.5	26.1	27.6	27.4	27.4	27.3	29.7	27.3	28.5	24.4	24.9	101.7	105.8	104.4	95.1	56.4	56.7	56.4	56.4	0	0	4.9
19	WP_193236897.1	Hcp4	29	28.9	29.1	31.1	27.4	26	25.5	27.4	27.1	27.1	27	29.9	28	29	25.1	25	101.2	104.4	105.8	94.5	55.8	56.1	55.8	55.8	0	0	4.9
20	WP_019281889.1	Auxiliary module	27.8	27.6	27.9	30.5	27.1	25.1	24.7	25.5	25.3	25.3	25.2	27.2	26.2	26.2	23.3	24.2	94.5	95.1	94.5	105.5	56.1	56.1	56.1	56.1	0	0	4.9
21	WP_140302809.1	Hcp1	24.1	24	24	28.1	25.9	24.4	24.6	25.8	25.5	25.5	25.3	28.4	28	23.8	24.6	22.3	55.5	56.4	55.8	56.1	105.2	104.1	104.7	104.1	10.3	10.3	0
22	WP_219757568.1	Hcp1	24.1	24	24	28.1	25.9	24.6	24.9	25.6	25.5	25.5	25.3	28.4	28	24	24.1	22.2	55.5	56.7	56.1	56.1	104.1	105.2	104.9	104.4	10.3	10.3	0
23	WP_005480650.1	Hcp1	24	23.8	23.8	28	25.9	24.4	24.6	25.5	25.4	25.4	25.2	28.2	27.9	23.7	24.6	22.2	55.5	56.4	55.8	56.1	104.7	104.9	105.5	104.9	10.3	10.3	0
24	WP_069485807.1	Hcp1	24	23.8	23.8	28	25.8	24.4	24.6	25.5	25.3	25.3	25.1	28.2	27.9	23.7	24.6	22.2	55.5	56.4	55.8	56.1	104.1	104.4	104.9	105.5	10.3	10.3	0
25	WP_005375967.1	Hcp2	7.3	7.3	7	8.1	0	9.1	9.1	0	0	0	0	7.7	7.1	0	0	5.3	0	0	0	0	11.1	11.1	11.1	11.1	102.2	101.6	11.1
26	WP_029843972.1	Hcp2	7	7	6.9	8.1	0	8.6	8.6	0	0	0	0	7.7	7.1	0	0	5.3	0	0	0	0	11.1	11.1	11.1	11.1	101.6	102.2	11.3
27	WP_008219014.1	Hcp3	0	0	0	5.3	4.6	0	0	0	0	0	0	7.6	5.6	0	0	0	4.7	4.8	4.8	4.8	0	0	0	0	10.1	10.2	101.1

### Sheet: Description
Similarity percentages
Similarity percentages were calculated by dividing the BLASTP bit-score values by two times the lengths of the query proteins.
